# Disproportionate presence of adenosine in mitochondrial and chloroplast DNA of *Chlamydomonas reinhardtii*

**DOI:** 10.1101/2020.08.27.270314

**Authors:** Waleed M. M. El-Sayed, Alli L. Gombolay, Penghao Xu, Taehwan Yang, Youngkyu Jeon, Sathya Balachander, Gary Newnam, Sijia Tao, Nicole E. Bowen, Raymond F. Schinazi, Baek Kim, Yongsheng Chen, Francesca Storici

## Abstract

Ribonucleoside monophosphates (rNMPs) represent the most common non-standard nucleotides found in the genomic DNA of cells. The distribution of rNMPs in DNA has been studied only in limited genomes, such as yeast nuclear and mitochondrial DNA, as well as human mitochondrial DNA. In this study, we used the ribose-seq protocol and the Ribose-Map bioinformatics toolkit to reveal the distribution of rNMPs incorporated into the whole genome of a photosynthetic unicellular green alga, *Chlamydomonas reinhardtii*. The study presents the discovery of a disproportionate incorporation of adenosine in the mitochondrial and chloroplast DNA, in contrast to the nuclear DNA, relative to the nucleotide content of these *C. reinhardtii* genomes. Our results demonstrate that the rNMP content in the DNA of the algal organelles reflects an elevated ATP level present in the algal cells. In addition, we reveal specific rNMP biases and patterns in the mitochondrial, chloroplast and nuclear DNA of *C. reinhardtii*.
