## Supplementary material for "Disproportionate presence of adenosine in mitochondrial and chloroplast DNA of *Chlamydomonas reinhardtii*": Suppl Table S2

### Sheet: Raw
Supplementary Table 2. rNMPs found in mitochondrial, chlorplast and nuclear ribose-seq libraries of Chlamydomonas reinhardtii
Strain	Genotype	Compartment	Library	RE Set	Total rNMPs	rAMP	Mean	St dev	rCMP	Mean	St dev	rGMP	Mean	St dev	rUMP	Mean	St dev	Barcode	PCR 1	PCR 2
CC-1690	WT	Mitochondria	FS121	HincII, HaeIII, PvuII	16538	0.908211	0.891256	0.0234173	0.0438989	0.0473738	0.00326974	0.0185633	0.0253535	0.0118624	0.0293264	0.0360168	0.0108877	CGG	11	9
			FS231	AfeI, AluI, SspI	5352	0.864537			0.0478326			0.0390508			0.04858			AGC	6	11
			FS232	NaeI, PsiI, RsaI	6668	0.90102			0.0503899			0.0184463			0.030144			CTG	6	11
		Chloroplast	FS121	HincII, HaeIII, PvuII	55596	0.767267	0.785277	0.0156134	0.0932261	0.0954123	0.00228834	0.12152	0.102452	0.016555	0.0179869	0.0168589	0.00128172	CGG	11	9
			FS231	AfeI, AluI, SspI	5314	0.793564			0.0952202			0.0940911			0.0171246			AGC	6	11
			FS232	NaeI, PsiI, RsaI	8600	0.795			0.0977907			0.0917442			0.0154651			CTG	6	11
		Nucleus	FS121	HincII, HaeIII, PvuII	242607	0.12939	0.16511	0.0309428	0.454538	0.343005	0.0966778	0.378299	0.42897	0.0440636	0.0377607	0.0628708	0.0217555	CGG	11	9
			FS231	AfeI, AluI, SspI	61486	0.18222			0.291351			0.450314			0.0760661			AGC	6	11
			FS232	NaeI, PsiI, RsaI	204531	0.183718			0.283126			0.458297			0.0747857			CTG	6	11
List of mitochondrial, chloroplast and nuclear ribose-seq libraries of C. reinhardtii constructed in this study with corresponding data information and indication of algal strain name, genotype, library name, restrictin enzyme set used, number of rNMPs, % rA, rC rG and rU with mean and standard deviation for each cell compartment, barcode, and number of cycles in PCR 1 and PCR 2 of the ribose-seq…
